# Prevalence of and gene regulatory constraints on transcriptional adaptation in single cells

**DOI:** 10.1101/2023.08.14.553318

**Authors:** Ian A. Mellis, Nicholas Bodkin, Madeline E. Melzer, Yogesh Goyal

**Affiliations:** Department of Pathology and Cell Biology, Columbia University Vagelos College of Physicians and Surgeons, New York, NY, USA; Aaron Diamond AIDS Research Center, Columbia University Vagelos College of Physicians and Surgeons, New York, NY, USA; Department of Cell and Developmental Biology, Feinberg School of Medicine, Northwestern University, Chicago, IL, USA; Center for Synthetic Biology, Northwestern University, Chicago, IL, USA; Robert H. Lurie Comprehensive Cancer Center, Feinberg School of Medicine, Northwestern University, Chicago, IL, USA

## Abstract

Cells and tissues have a remarkable ability to adapt to genetic perturbations via a variety of molecular mechanisms. Nonsense-induced transcriptional compensation, a form of transcriptional adaptation, has recently emerged as one such mechanism, in which nonsense mutations in a gene can trigger upregulation of related genes, possibly conferring robustness at cellular and organismal levels. However, beyond a handful of developmental contexts and curated sets of genes, to date, no comprehensive genome-wide investigation of this behavior has been undertaken for mammalian cell types and contexts. Moreover, how the regulatory-level effects of inherently stochastic compensatory gene networks contribute to phenotypic penetrance in single cells remains unclear. Here we combine computational analysis of existing datasets with stochastic mathematical modeling and machine learning to uncover the widespread prevalence of transcriptional adaptation in mammalian systems and the diverse single-cell manifestations of minimal compensatory gene networks. Regulon gene expression analysis of a pooled single-cell genetic perturbation dataset recapitulates important model predictions. Our integrative approach uncovers several putative hits—genes demonstrating possible transcriptional adaptation—to follow up on experimentally, and provides a formal quantitative framework to test and refine models of transcriptional adaptation.
