## Supplementary material for "Prevalence of and gene regulatory constraints on transcriptional adaptation in single cells": Table S1

### Sheet: Sheet1
GEO ID	#	Cell Type	Species	data source	Data Type	# KO Targets	KO Targets	Condition
GSE114212	1	ESC	mouse	GREIN	Raw Counts	1	Actb	-
GSE114212	2	MEF	mouse	GREIN	Raw Counts	1	Actg1	-
GSE114212	3	MKF	mouse	GREIN	Raw Counts	1	Fermt2	-
GSE115687		HUDEP2	human	GREIN	Raw Counts	1	HRI	-
GSE120233		G401 (kidney rhabdoid tumor)	human	GREIN	Raw Counts	1	BRD9	-
GSE121680		corneal endothelium	human	GREIN	Raw Counts	1	ZEB1	no lentivirus samples
GSE121992		HUDEP2	human	GREIN	Raw Counts	1	MBD2	post-differentiation
GSE122865		Tail tip	mouse	GREIN	Raw Counts	1	Lmna	+/+ Cas9/+ samples
GSE125756		HEPG2	human	GREIN	Raw Counts	1	TP53	treated with ADR
GSE125775	1	G401	human	GREIN	Raw Counts	1	BRD9	Day1
GSE125775	2	G401	human	GREIN	Raw Counts	1	BRD9	Day2
GSE125775	3	G401	human	GREIN	Raw Counts	1	BRD9	Day3
GSE125775	4	G401	human	GREIN	Raw Counts	1	BRD9	Day5
GSE128563		OCI-Ly1	human	GREIN	Raw Counts	6	ID3,NFKBIA,IKZF5,OTUD5,UBR5,EP300
GSE128711	1	HFF	human	GREIN	Raw Counts	2	P130,RB1	0nM doxorubicin
GSE128711	2	HFF	human	GREIN	Raw Counts	2	P130,RB1	350nM doxorubicin
GSE130969	1	DLD1	human	GREIN	Raw Counts	1	Furin	-
GSE130969	2	HCA7	human	GREIN	Raw Counts	1	Furin	-
GSE130969	3	HT29	human	GREIN	Raw Counts	1	Furin	-
GSE131448		K562	human	GREIN	Raw Counts	1	STAG2	-
GSE134048		HEK293T	human	GREIN	Raw Counts	1	TFAM	-
GSE137129	1	H9 ESC	human	GREIN	Raw Counts	1	UGP2	-
GSE137129	2	NSC	human	GREIN	Raw Counts	1	UGP2	-
GSE138258		nasopharyngeal carcinoma	human	GREIN	Raw Counts	1	TP53	-
GSE141171		A549	human	GREIN	Raw Counts	4	WDR7,CCDC115,TMEM199,CMTR1	infected samples (PR8)
GSE143725		MSC	human	GREIN	Raw Counts	1	PLEC	-
GSE145313		melanoma	human	GREIN	Raw Counts	1	POLK	-
GSE145653	1	ESC	mouse	GEO processed data downloaded	Raw Counts	73	Zfp532,Smg7,Etv5,Alg13,Usp7,Dym,Fbxw7,Hprt,Mbd3,Pecam1,Mta3,Nsd1,Fryl,Cabin1,Tcf7l1,Msi2,Arid5b,Tet1,Myc,Nes,Mapk1,Pum1,Csnk1a1,Dido1,Ski,Ctbp2,Trp53,Ncor1,Rbpms,Fgfr1,Irak3,Etl4,Rbpj,Igf2bp1,Prkci,Kdm6a,Bcor,Gtf2ird1,Pitpnc1,Arih2,Hnrnph1,Rps6ka1,Foxp1,Mthfd1l,Ptpn11,Gabbr1,Fgfr2,Smg5,Ssr2,Tsc2,Pten,Leo1,Macf1,Smg6,Lmna,Eed,Cdk8,L3mbtl3,Myo10,Suz12,Apc,Jmjd1c,Zfp423,Sulf1,Nmt1,Raf1,Trim71,Usp9x,…	-
GSE145653	2	ESC	mouse	GEO processed data downloaded	Raw Counts	73	Zfp532,Smg7,Etv5,Alg13,Usp7,Dym,Fbxw7,Hprt,Mbd3,Pecam1,Mta3,Nsd1,Fryl,Cabin1,Tcf7l1,Msi2,Arid5b,Tet1,Myc,Nes,Mapk1,Pum1,Csnk1a1,Dido1,Ski,Ctbp2,Trp53,Ncor1,Rbpms,Fgfr1,Irak3,Etl4,Rbpj,Igf2bp1,Prkci,Kdm6a,Bcor,Gtf2ird1,Pitpnc1,Arih2,Hnrnph1,Rps6ka1,Foxp1,Mthfd1l,Ptpn11,Gabbr1,Fgfr2,Smg5,Ssr2,Tsc2,Pten,Leo1,Macf1,Smg6,Lmna,Eed,Cdk8,L3mbtl3,Myo10,Suz12,Apc,Jmjd1c,Zfp423,Sulf1,Nmt1,Raf1,Trim71,Usp9x,…	-
GSE147076		BHT-101	human	GREIN	Raw Counts	1	ASH1L	-
GSE148658		Jurkat	human	GREIN	Raw Counts	1	SIX6	-
GSE151825		WM989	human	Paper's suppplementary files	DESeq2	82	ADCK3,BRD2,BRD8,BUB1B,CBFB,CDK11B,CHD7,CHEK1,CLK1,CSK,CSNK2A2,DEAF1,DOT1L,DSTYK,DYRK1A,EGFR,EP300,FEZF2,FOSL1,FOXC2,GATA4,GFI1,GLI4,HOXB6,INO80,IRF7,JUN,JUNB,KDM1A,KDM2A,KLF6,KMT2D,LATS2,LHX1,MAFA,MAP2K7,MAP3K1,MAPK1,MAPKAPK2,MITF,MTF1,MYBL1,NFAT5,NFATC2,NFYA,NR1I2,NSD1,PBRM1,PKN2,PLK1,PLK2,PRKAA1,PRKCE,PRKRIR,PRPF4B,PTK2,RAF1,RELB,RIPK2,RPL9,RUNX3,SETD1B,SIX5,SOX10,SOX5,SP1,SRC,SRF,STK11,SUV420H…	-
GSE153158		U937	human	GREIN	Raw Counts	5	p50,p52,p65,REL,RELB	-
GSE154086	1	MCF10A	human	GREIN	Raw Counts	1	RAD21,SMC3,STAG2	-
GSE154086	2	CMK	human	GREIN	Raw Counts	1	STAG2	-
GSE154133		GBM EC	human	GREIN	Raw Counts	1	PAK4	-
GSE156082		DLD1 adenocarcinoma	human	GREIN	Raw Counts	1	KMT2A	-
GSE156471		K562	human	GREIN	Raw Counts	1	RBM48	-
GSE161043		fibroblasts	human	GREIN	Raw Counts	1	AF10	-
GSE161466	1	dendritic	human	GREIN	Raw Counts	3	CD14,LY96,TLR4	LPS, Donor p
GSE161466	2	dendritic	human	GREIN	Raw Counts	3	CD14,LY96,TLR4	PBS Donor p
GSE161466	3	dendritic	human	GREIN	Raw Counts	3	CD14,LY96,TLR4	LPS Donor q
GSE161466	4	dendritic	human	GREIN	Raw Counts	3	CD14,LY96,TLR4	PBS Donor q
GSE162571		hESC	human	GREIN	Raw Counts	1	ZNF91	-
GSE175787	1	MCF10A	human	GREIN	Raw Counts	1	RhoC	-
GSE175787	2	MCF7	human	GREIN	Raw Counts	1	RhoC	-
GSE175787	3	MDA231	human	GREIN	Raw Counts	1	RhoC	-
GSE175787	4	SUM149	human	GREIN	Raw Counts	1	RhoC	-
GSE175787	5	SUM190	human	GREIN	Raw Counts	1	RhoC	-
GSE175787	6	VARI068	human	GREIN	Raw Counts	1	RhoC	-
GSE75515		HAP1	human	GREIN	Raw Counts	2	SMARCB1,SMARCA4	-
GSE84504	1	hESC	human	GREIN	Raw Counts	1	RB1	-
GSE84504	2	teratoma	human	GREIN	Raw Counts	1	RB1	-
GSE85887		HEK293T	human	GREIN	Raw Counts	1	YTHDF2	-
GSE86813		HeLa	human	GREIN	Raw Counts	2	ATF7IP,SETDB1	-
GSE92872	1	Jurkat	human	GEO processed data downloaded	Raw Counts	20	LCK,LAT,DOK2,PTPN6,PTPN11,JUN,JUND,FOS,EGR1,EGR2,EGR3,NFKB1,NFKB2,RELA,NFATC1,NFAT5,NR4A1,RUNX2,ZAP70,EGR4	stimulated
GSE92872	2	Jurkat	human	GEO processed data downloaded	Raw Counts	20	LCK,LAT,DOK2,PTPN6,PTPN11,JUN,JUND,FOS,EGR1,EGR2,EGR3,NFKB1,NFKB2,RELA,NFATC1,NFAT5,NR4A1,RUNX2,ZAP70,EGR4	unstimulated
