## Supplementary material for "Prevalence of and gene regulatory constraints on transcriptional adaptation in single cells": Table S2

	KO_Gene	GEO_ID	Observed_fractionUp	Expected_bootstrap_fractionUp	bootstrap_p.val
1	TLR4	GSE161466-1	0.428571428571429	0.0686642857142819	1e-04
2	ZEB2	GSE151825	1	0.01	0.01
3	Nes	GSE145653-1	0.217391304347826	0.065586956521742	0.0142
4	SP1	GSE151825	0.333333333333333	0.00680000000000001	0.0204
5	Actb	GSE114212-1	0.125	0.01516875	0.0204
6	RUNX3	GSE151825	0.5	0.01055	0.0209
7	Apc	GSE145653-1	1	0.0209	0.0209
8	Myc	GSE145653-1	0.666666666666667	0.0961000000000029	0.0258
9	ASH1L	GSE147076	0.105263157894737	0.0162789473684214	0.034
10	RB1	GSE128711-2	0.5	0.01755	0.035
11	Lmna	GSE145653-1	0.173913043478261	0.0573521739130437	0.0365
12	Nsd1	GSE145653-1	0.222222222222222	0.0745944444444358	0.0384
13	Zfp281	GSE145653-1	0.294117647058824	0.176150000000003	0.0602
14	Trim71	GSE145653-1	0.204081632653061	0.129661224489777	0.0902
15	KLF6	GSE151825	0.0526315789473684	0.00518947368421062	0.0954
16	Macf1	GSE145653-1	0.1875	0.101115625	0.0967
17	Pten	GSE145653-1	0.5	0.143175	0.1005
18	BUB1B	GSE151825	1	0.1231	0.1231
19	Jmjd1c	GSE145653-1	0.333333333333333	0.0484999999999991	0.1391
20	LCK	GSE92872-1	0.0625	0.021596875	0.1522
21	FOSL1	GSE151825	0.125	0.0222125	0.1664
22	STK11	GSE151825	0.05	0.00979999999999969	0.1811
23	Mbd3	GSE145653-1	0.5	0.1031	0.1963
24	Furin	GSE130969-2	0.142857142857143	0.030614285714286	0.197
25	Smg7	GSE145653-1	1	0.2204	0.2204
26	STAG2	GSE154086-2	0.5	0.1244	0.2366
27	L3mbtl3	GSE145653-1	0.153846153846154	0.0754923076923134	0.2574
28	Actg1	GSE114212-2	0.1875	0.1109	0.2575
29	Tcf7l1	GSE145653-1	0.333333333333333	0.108700000000002	0.2925
30	PLK1	GSE151825	0.25	0.0887	0.3154
31	Myo10	GSE145653-1	0.121212121212121	0.0880575757575671	0.3317
32	Fermt2	GSE114212-3	0.5	0.20725	0.3756
33	Raf1	GSE145653-1	0.210526315789474	0.184489473684198	0.4799
34	KDM1A	GSE151825	0.166666666666667	0.119566666666666	0.5407
35	TFAM	GSE134048	0.125	0.10973125	0.5476
36	NSD1	GSE151825	0.117647058823529	0.109311764705872	0.5727
37	SIX6	GSE148658	0.2	0.175240000000017	0.6245
38	Etv5	GSE145653-1	0.1	0.112939999999998	0.6821
39	INO80	GSE151825	0.133333333333333	0.169016666666677	0.7805
40	Fbxw7	GSE145653-1	0.0769230769230769	0.114715384615396	0.7963
41	Usp7	GSE145653-1	0.0416666666666667	0.0604770833333332	0.7968
42	SMARCA4	GSE75515	0.0333333333333333	0.0547900000000048	0.8159
43	Csnk1a1	GSE145653-1	0.0909090909090909	0.153563636363627	0.8466
44	WDR7	GSE141171	0.0833333333333333	0.1346375	0.8572
45	Usp9x	GSE145653-1	0.0625	0.0999270833333333	0.8694
46	Cdk8	GSE145653-1	0.0416666666666667	0.0856708333333326	0.8897
47	Msi2	GSE145653-1	0.08	0.171456	0.9536
48	PRPF4B	GSE151825	0.04	0.145603999999998	0.9835
49	JUNB	GSE151825	0	0.03505	1
50	MTF1	GSE151825	0	0.00855609756097581	1
51	SOX10	GSE151825	0	0.0677999999999976	1
52	SRF	GSE151825	0	0.1812	1
53	VEZF1	GSE151825	0	0.0112705882352946	1
54	Aff3	GSE145653-1	0	0.0600666666666665	1
55	Hprt	GSE145653-1	0	0.0787600000000024	1
56	Jarid2	GSE145653-1	0	0.0305571428571431	1
57	Nmt1	GSE145653-1	0	0.0896	1
58	Pum1	GSE145653-1	0	0.1097	1
59	Tet1	GSE145653-1	0	0.18335	1
60	Zfp423	GSE145653-1	0	0.186016666666671	1
61	CMTR1	GSE141171	0	0.2969	1
62	IKZF5	GSE128563	0	0.0198361111111093	1
63	UBR5	GSE128563	0	0.00220869565217392	1
64	REL	GSE153158	0	0.00235	1
65	p50	GSE153158	0	0.00107368421052632	1
66	p52	GSE153158	0	0.00450000000000002	1
67	p65	GSE153158	0	0.00248235294117646	1
68	KMT2A	GSE156082	0	0.0255277777777763	1
69	POLK	GSE145313	0	0.0748499999999983	1
70	TP53	GSE125756	0	0.10345	1
71	Furin	GSE130969-1	0	0.0402857142857157	1
72	MBD2	GSE121992	0	0.1325	1
73	RhoC	GSE175787-2	0	0.021572727272726	1
74	SMC3	GSE154086-1	0	0.0731714285714287	1
