## Supplementary material for "Prevalence of and gene regulatory constraints on transcriptional adaptation in single cells": Table S3

	CRISPR_target_GS	Paralog_GS	mean_percpos_NTC	mean_percpos_targ	mean_mean_NTC	mean_mean_targ	ncells_total	istop100_percpos	istop100_mean
1	CD63	TSPAN6	0.248422096451843	0.300035329447094	1.09838882142848	1.35011223875817	101	TRUE	TRUE
2	EMP1	EMP2	0.539983224073833	0.637609794537662	2.59083330697245	3.03374228035365	133	TRUE	TRUE
3	PPIA	PPIE	0.533348595798088	0.613311408660246	2.51420181226947	2.84873935676298	107	TRUE	TRUE
4	PPIA	PPIF	0.633195778467317	0.701229347740976	3.08098172502046	3.27372394999922	107	TRUE	FALSE
5	PPIA	PPIL1	0.385538451131754	0.460762665413828	1.76199608705909	2.09680883871114	107	TRUE	TRUE
6	CCND1	CCNE1	0.174699335426221	0.250252066948982	0.788088493526472	1.10504618805539	85	TRUE	TRUE
7	CCND1	CCNO	0.0710299058737222	0.149694158768569	0.307555221579684	0.633020581730188	85	TRUE	TRUE
8	CCND2	CCNB2	0.392721410212318	0.451470810647308	1.97069488671547	2.23292297679409	99	TRUE	TRUE
9	CD274	RNF135	0.178062438390544	0.224025974025974	0.783601753459723	1.00482891909091	140	TRUE	TRUE
10	CTSB	CTSZ	0.855362879777064	0.91739948011725	4.52859347706373	4.80383370866379	132	TRUE	TRUE
11	DDX17	DDX19A	0.189047957968437	0.258757763975155	0.833259353918428	1.15807907749897	106	TRUE	TRUE
12	DDX17	DDX41	0.21945928062562	0.29879917184265	0.97072353009202	1.32511915924224	106	TRUE	TRUE
13	DDX17	DDX42	0.621372134772803	0.681035196687371	2.99137266923381	3.3086505163147	106	TRUE	TRUE
14	DDX17	DDX56	0.691278342470519	0.740455486542443	3.40576309072345	3.69897071214079	106	TRUE	TRUE
15	DDX17	DDX6	0.437245834619872	0.50223602484472	2.02733716990529	2.31945697922567	106	TRUE	TRUE
16	HLA-F	FCGRT	0.273953198102609	0.321442495126706	1.24208368255079	1.41900175220273	128	TRUE	FALSE
17	HLA-F	HLA-B	0.61325302297574	0.686744639376218	3.03813659984064	3.54382514044834	128	TRUE	TRUE
18	HNRNPA1	HNRNPA3	0.973118788944896	0.978723404255319	5.90092426453771	6.32688880840932	111	FALSE	TRUE
19	HNRNPA1	RBM23	0.133713202835832	0.204041427445683	0.581376634347371	0.85665083655578	111	TRUE	TRUE
20	JAK1	FER	0.173070378472663	0.224092489287735	0.754076722112805	0.988467271127012	135	TRUE	TRUE
21	MFGE8	BMP1	0.218967250079228	0.267032967032967	0.969109457817953	1.21343085820716	162	TRUE	TRUE
22	MFGE8	NETO2	0.772295317009444	0.852747252747253	3.97653740888569	4.35345090612129	162	TRUE	TRUE
23	MIA	MIA3	0.432670397680312	0.478094844223877	2.00110772428305	2.24634453636408	110	TRUE	TRUE
24	NONO	PSPC1	0.387117370299993	0.553166069295102	1.75994953064599	2.64556717968937	121	TRUE	TRUE
25	NONO	SFPQ	0.928047227959912	0.962962962962963	5.3348433370292	5.85357900332139	121	FALSE	TRUE
26	RAB27A	RAB11A	0.595364645151841	0.652376195233338	2.83444174215873	3.05820228239808	130	TRUE	TRUE
27	RAB27A	RAB11B	0.367139408734225	0.417173302887589	1.6514121027779	1.8840405338295	130	TRUE	TRUE
28	RAB27A	RAB14	0.594942542964261	0.673355216212359	2.85921093820313	3.1235880701489	130	TRUE	TRUE
29	RAB27A	RAB1A	0.643711234990619	0.708277436848866	3.11726238346007	3.44369416714	130	TRUE	TRUE
30	RAB27A	RAB20	0.138816477655668	0.187417344560201	0.619320112127889	0.791078344222444	130	TRUE	FALSE
31	RAB27A	RAB27B	0.425405630799797	0.538789781646925	2.02001156251763	2.48911253281861	130	TRUE	TRUE
32	RAB27A	RAB33B	0.0437360950379363	0.0944912230626514	0.185896757344271	0.401809620679797	130	TRUE	TRUE
33	RAB27A	RAB34	0.919019196430893	0.956177156177156	5.18223121812589	5.4543384775201	130	FALSE	TRUE
34	RAB27A	RAB38	0.104500849597176	0.185148185148185	0.460454195427466	0.802736996157177	130	TRUE	TRUE
35	RAB27A	RAB5B	0.161122075111661	0.210832025117739	0.702549736317986	0.904211859898674	130	TRUE	FALSE
36	RAB27A	RAB7A	0.78637583520821	0.835131535131535	3.9578485980872	4.09981278741497	130	TRUE	FALSE
37	SERPINE2	SERPINB7	0.0414499856893004	0.0907979407979407	0.173802761159379	0.401523885157658	112	TRUE	TRUE
38	SERPINE2	SERPINB8	0.341702072597536	0.391763191763192	1.56519737922209	1.82244318053411	112	TRUE	TRUE
39	SERPINE2	SERPINI1	0.0502044631815144	0.106949806949807	0.218603597880376	0.472072968175676	112	TRUE	TRUE
40	TFAP2A	TFAP2C	0.241870033761887	0.320809423135005	1.08670388257538	1.46475640984244	122	TRUE	TRUE
41	TSC22D3	TSC22D1	0.800994182968802	0.837300962609248	4.30914404226468	4.64346167322535	167	FALSE	TRUE
42	VAT1	RTN4IP1	0.132339580602455	0.184666541188281	0.577242025946234	0.820992429740259	114	TRUE	TRUE
43	CTSD	BACE2	0.255928566096072	0.303373874802446	1.14281996678905	1.39180630699787	167	TRUE	TRUE
44	HLA-A	FCGRT	0.273953198102609	0.324183006535948	1.24208368255079	1.45004647876708	155	TRUE	FALSE
45	DDR1	DDR2	0.150506400601052	0.198109730024624	0.670022714106998	0.893776425940344	110	TRUE	TRUE
46	DDR1	EGFR	0.794491060977945	0.843123811208918	4.22448272024696	4.35107981801065	110	TRUE	FALSE
47	DDR1	IGF1R	0.214326466046779	0.303703867533655	0.970919844275827	1.37145852335855	110	TRUE	TRUE
48	EIF4A1	DDX23	0.419916410707933	0.577777777777778	1.93126573422114	2.58399246666667	30	TRUE	TRUE
49	EIF4A1	DDX28	0.0984363250556728	0.166666666666667	0.429394656329456	0.682082546666667	30	TRUE	TRUE
50	EIF4A1	DDX50	0.211336572018824	0.311111111111111	0.932766662134757	1.30067424333333	30	TRUE	TRUE
51	EIF4A1	DDX54	0.475946497781239	0.533333333333333	2.21370418043365	2.46658097333333	30	TRUE	TRUE
52	EIF4A1	DDX59	0.187379523079856	0.288888888888889	0.812631751047282	1.24397555444444	30	TRUE	TRUE
53	EIF4A1	EIF4A2	0.622693398579144	0.855555555555556	3.03797073309686	4.42814304555556	30	TRUE	TRUE
54	EIF4A1	DDX17	0.761459277584307	0.844444444444444	3.8779707895272	4.35539503111111	30	TRUE	TRUE
55	FKBP4	FKBP14	0.453719832294397	0.50303700913457	2.11990695109791	2.31730109601422	106	TRUE	FALSE
56	FKBP4	FKBPL	0.128044805147603	0.18037636940076	0.557729540743942	0.805356877498666	106	TRUE	TRUE
57	S100B	S100A16	0.40094753585219	0.563074712643678	1.86000403669911	2.55695693630268	146	TRUE	TRUE
58	SERPINF1	SERPINB1	0.266030554507224	0.33687143002856	1.19787310935867	1.53686688440815	145	TRUE	TRUE
59	CD151	TSPAN1	0.0109926151214564	0.0646631823461092	0.0477762999047633	0.291082375561363	123	TRUE	TRUE
60	CD151	TSPAN6	0.248422096451843	0.317799070847851	1.09838882142848	1.41058986063976	123	TRUE	TRUE
61	CTSL	CTSB	0.844672404311817	0.876162628794208	4.58486323629484	4.80085062026037	139	FALSE	TRUE
62	DDX39A	DDX21	0.735708032344109	0.786666666666667	3.71274469612929	4.00654291333333	75	TRUE	TRUE
63	DDX39A	DDX24	0.848967847424385	0.92	4.43547990762317	4.73595556	75	TRUE	TRUE
64	DDX39A	DDX41	0.21945928062562	0.28	0.97072353009202	1.239765176	75	TRUE	TRUE
65	DDX39A	DDX54	0.475946497781239	0.546666666666667	2.21370418043365	2.57131390533333	75	TRUE	TRUE
66	DDX39A	EIF4A2	0.622693398579144	0.693333333333333	3.03797073309686	3.41787998933333	75	TRUE	TRUE
67	DDX39A	DDX17	0.761459277584307	0.8	3.8779707895272	4.10697866933333	75	FALSE	TRUE
68	HLA-C	FCGRT	0.273953198102609	0.327690700104493	1.24208368255079	1.47649801944618	93	TRUE	TRUE
69	HLA-C	ULBP2	0.23157465791538	0.350783699059561	1.03053783785259	1.56927099928945	93	TRUE	TRUE
70	IFNGR2	F3	0.467103997044007	0.537566137566138	2.4015942603574	2.78359006666667	140	TRUE	TRUE
71	ILF2	ADAR	0.559455141194657	0.62156862745098	2.63593128893561	2.85007393705882	32	TRUE	FALSE
72	ILF2	ILF3	0.748563640989747	0.86078431372549	3.74763961574464	4.21616103176471	32	TRUE	TRUE
73	ILF2	PRKRA	0.460409732147723	0.517647058823529	2.12944643549494	2.22046291921569	32	TRUE	FALSE
74	ILF2	TARBP2	0.332377926970955	0.470588235294118	1.49158931224953	2.16360476666667	32	TRUE	TRUE
75	ILF2	ZFR	0.690125097722382	0.841176470588235	3.39047289656314	4.08018546843137	32	TRUE	TRUE
76	KDR	EPHB4	0.0886270876871724	0.138483620398514	0.385510292803346	0.592465736500338	129	TRUE	FALSE
77	KDR	MET	0.352079011099317	0.398741979061128	1.62110149358745	1.82970683625549	129	TRUE	FALSE
78	S100A6	S100A7	0.000458085203847916	0.0580498866213151	0.00175790027485112	0.265553455079365	123	TRUE	TRUE
79	SMAD4	SMAD1	0.126703928130277	0.23497529092938	0.552811251744506	1.0461663991813	134	TRUE	TRUE
80	SMAD4	SMAD2	0.463368733059051	0.509507868187926	2.14841342494125	2.35624682687481	134	TRUE	FALSE
81	TMED10	TMED1	0.526059642405228	0.593801260467927	2.46616816604489	2.87432784502288	51	TRUE	TRUE
82	TMED10	TMED2	0.788347643852609	0.833117499784166	4.00326778336497	4.4552699959855	51	FALSE	TRUE
83	TMED10	TMED3	0.802809727309871	0.831995165328499	4.14273812291742	4.49835854644738	51	FALSE	TRUE
84	TMED10	TMED7	0.360840102107074	0.465855132521799	1.64150011308472	2.0981999636968	51	TRUE	TRUE
85	TMED10	TMED9	0.971708030571841	1	5.72094656888903	6.21294648569455	51	FALSE	TRUE
86	TRIM22	TRIM25	0.384263847496386	0.452190652984754	1.76038365369767	2.1339734891301	106	TRUE	TRUE
87	TRIM22	TRIM7	0.145320063307075	0.196900943639457	0.646716705840223	0.879601029938638	106	TRUE	TRUE
88	CDK6	CDK1	0.331814768280685	0.381109022556391	1.61190247717511	1.80096318521303	49	TRUE	FALSE
89	CDK6	CDK11B	0.384934832324209	0.491541353383459	1.75035462085994	2.10283617702068	49	TRUE	TRUE
90	CDK6	CDK16	0.29974580283392	0.355263157894737	1.33863594894904	1.49376247601817	49	TRUE	FALSE
91	CDK6	CDK5	0.338436303953635	0.443295739348371	1.52441652509543	1.93547211630639	49	TRUE	TRUE
92	CDK6	CDK7	0.285199493105801	0.481672932330827	1.27486145139695	2.05746477630013	49	TRUE	TRUE
93	CDK6	CDK9	0.217605677738844	0.346021303258145	0.969958202569087	1.46852409149436	49	TRUE	TRUE
94	CDK6	CDKL5	0.022485236748572	0.12437343358396	0.0954421844069765	0.49400947210213	49	TRUE	TRUE
95	CDK6	PRPF4B	0.64028419276111	0.807174185463659	3.10781780000404	3.80274042734962	49	TRUE	TRUE
96	FRZB	FZD1	0.0416977272151057	0.0989323959248772	0.180422207352976	0.4110343825961	112	TRUE	TRUE
97	FRZB	FZD2	0.12702504581247	0.253832633531881	0.549100388547319	1.10586931846337	112	TRUE	TRUE
98	FRZB	SFRP1	0.695000883173358	0.780311167529213	3.85788386072389	4.35889684923429	112	TRUE	TRUE
99	HASPIN	IRAK1	0.520839137700914	0.605211817168339	2.42746595281233	2.86854874392419	60	TRUE	TRUE
100	IRF4	IRF1	0.39092738130376	0.43978905255501	1.8358752538195	2.07834869196581	101	TRUE	TRUE
101	IRF4	IRF3	0.461722167964894	0.529696308419713	2.13230809647419	2.45844865219494	101	TRUE	TRUE
102	PABPC1	ELAVL1	0.651504164640686	0.799220272904484	3.1691135477105	3.67459394046784	42	TRUE	TRUE
103	PABPC1	RBM45	0.121658836198092	0.246978557504873	0.52698763152134	1.04617292368421	42	TRUE	TRUE
104	PABPC1	SF3B4	0.650084098703211	0.733528265107212	3.17896700925888	3.44527514610137	42	TRUE	TRUE
105	PABPC1	SYNCRIP	0.883423791940764	0.982456140350877	4.75710704670824	5.22731181407407	42	TRUE	TRUE
106	PABPC1	TARDBP	0.327975661798901	0.628265107212476	1.47705841094495	2.81764056695907	42	TRUE	TRUE
107	PABPC1	PUF60	0.800087402088583	0.91130604288499	4.08705380310169	4.60669291072125	42	TRUE	TRUE
108	SLC25A13	SLC25A11	0.386097448151903	0.446195144724557	1.75077436731995	2.05764736708683	117	TRUE	TRUE
109	SLC25A13	SLC25A4	0.197802274544254	0.247082166199813	0.870551201930531	1.10533180472689	117	TRUE	TRUE
